# An AI-guided signature reveals the nature of the shared proximal pathways of host immune response in MIS-C and Kawasaki disease

**DOI:** 10.1101/2021.04.11.439347

**Authors:** Debashis Sahoo, Gajanan D. Katkar, Chisato Shimizu, Jihoon Kim, Soni Khandelwal, Adriana H. Tremoulet, John Kanegaye, Pediatric Emergency Medicine Kawasaki Disease Research Group, Joseph Bocchini, Soumita Das, Jane C. Burns, Pradipta Ghosh

**Author notes:** Equal contribution (Debashis Sahoo, Gajanan D. Katkar, Chisato Shimizu). Consortia: Pediatric Emergency Medicine Kawasaki Disease Research Group (see Supplemental Online Material). **Correspondence to**: **Debashis Sahoo, Ph.D;** Associate Professor, Department of Pediatrics, University of California San Diego; 9500 Gilman Drive, MC 0703, Leichtag Building 132; La Jolla, CA 92093-0831., **Jane C. Burns, M.D.;** Director, Kawasaki Disease Research Center, Department of Pediatrics, University of California San Diego; 9500 Gilman Dr. MC 0641, La Jolla, CA 92093-0641, **Pradipta Ghosh, M.D.;** Professor, Departments of Medicine, and Cell and Molecular Medicine, University of California San Diego; 9500 Gilman Drive (MC 0651), George E. Palade Bldg, Rm 232, 239; La Jolla, CA 92093.

## Abstract

A significant surge in cases of multisystem inflammatory syndrome in children (MIS-C, also called Pediatric Inflammatory Multisystem Syndrome - PIMS) has been observed amidst the COVID-19 pandemic. MIS-C shares many clinical features with Kawasaki disease (KD), although clinical course and outcomes are divergent. We analyzed whole blood RNA sequences, serum cytokines, and formalin fixed heart tissues from these patients using a computational toolbox of two gene signatures, i.e., the 166-gene viral pandemic (ViP) signature, and its 20-gene severe (s)ViP subset that were developed in the context of SARS-CoV-2 infection and a 13-transcript signature previously demonstrated to be diagnostic for KD. Our analyses revealed that KD and MIS-C are on the same continuum of the host immune response as COVID-19. While both the pediatric syndromes converge upon an *IL15/IL15RA*-centric cytokine storm, suggestive of shared proximal pathways of immunopathogenesis, they diverge in other laboratory parameters and cardiac phenotypes. The ViP signatures also revealed unique targetable cytokine pathways in MIS-C, place MIS-C farther along in the spectrum in severity compared to KD and pinpoint key clinical (reduced cardiac function) and laboratory (thrombocytopenia and eosinopenia) parameters that can be useful to monitor severity.
