## Supplementary material for "An AI-guided signature reveals the nature of the shared proximal pathways of host immune response in MIS-C and Kawasaki disease": Dataset S1

### Sheet: Table
Table 1. Characteristics of patients and cohorts.
Cohort	Cohort 1			Cohort 2				Cohort 3		Cohort 4
Patients	KD (n=106)*5		Febrile control (n=30)	KD (n=20 )				MIS-C (n=12)		KD (n=10)*5
				CAA- (n=10)		CAA+ (n=10)*5
Samples	Acute (n=105)*6	Late convalescent (n=31)*6	Acute (n=30)	Acute (n=10)	Late convalescent (n=10)	Acute (n=10)	Late convalescent (n=10)	Acute (n=12)		Acute (n=10)	Subacute (n=5)
Assay (sample number)	RNAseq (n=166)			Mesoscale (n=40)				Mesoscale (n=10)*10	RNAseq (n=10)*10	RNAseq (n=15)
Age, yrs*1	3.2 (1.7-4.8)	4.2 (2.9-6.3)	3.1 (1.7-5.4)	2.2 (1.8-3.7)	3.7 (3.1-5.2)	1.8 (1.2-3.5)	3.2 (2.3-4.8)	8.8 (5.7-11.1)	10.1 (6.5-11.1)	4.7 (2.7-5.6)	4.8 (2.6-5.8)
Illness day*2	5 (4-7)	412 (382-477)	6 (4-8)	6 (5-7)	416 (394-522)	6 (5-7)	455 (427-508)	4 (3-4)	3.5 (3-5)	5 (5-7)	21 (19-23)
Male, n (%)	64 (61)	17 (55)	18 (60)	6 (60)		8 (80)		6 (60)	8 (80%)	4 (40)	0
Ethnicity, n (%)
Asian	17 (16)	8 (26)	1 ( 3)	1 (10)		1 (10)		0	0	2 (20)	1 (20)
African American	3 ( 3)	0	1 ( 3)	1 (10)		1 (10)		2 (20)	2 (20)	0	0
White	25 (24)	5 (16)	13 (44)	3 (30)		2 (20)		1 (10)	0	2 (20)	1 (20)
Hispanic	40 (38)	8 (26)	10 (33)	4 (40)		2 (20)		6 (60)	7 (70)	5 (50)	2 (40)
> 2 races	20 (19)	10 (32)	5 (17)	2 (20)		4 (40)		1 (10)	1 (10)	1 (10)	1 (20)
Zmax*3	1.8 (1.2-2.5)	NA	NA	1.0 (0.7-1.2)		3.1 (2.7-3.3)		1.9 (1.5-2.2)	1.9 (1.3-2.4)	2.3 (1.3-3.1)	NA
LVEF, median (IQR, range)	68 (64-73, 55-83)	NA	NA	67 (65-68, 56-76)		70 (62-75, 56-79)		58 (55-62, 31-65)	57 (48-62, 31-65)	66 (62-67, 59-74)	NA
Lab data:
WBC, 103/mL	12.9 (10.2-17.0)	NA	10.0 (6.2-13.3)	12.6 (11.6-18.3)	ND	15.8 (13.0-18.5)	ND	11.1 (5.5-11.7)	8.3 (5.0-11.2)	11.6 (10.6-12.3)	8 (7.8-8.1)
ANC, /mL	9020 (6264-11232)	NA	4616 (2830-6404)	9159 (6904-106830	ND	11319 (8896-12539)	ND	8172 (4437-10071)	6252 (4301-9002)	7302 (6336-9034)	3270 (2604-4212)
ALC, /mL	2520 (1394-3740)	NA	3074 (2121-4210)	2576 (1739-3658)	ND	2924 (2379-5075)	ND	939 (803-1019)	807 (459-1007)	2142 (1527-3495)	2852 (2418-4536)
AEC, /mL	655 (480-979)	NA	0 (0-73)	184 (104-529)	ND	378 (322-588)	ND	122 (0-231)	102 (12-230)	58 (0-189)	109 (80-234)
ZHgb	-1.4 (-2.3- -0.5)	NA	-0.6 (-1.4-0.2)	-1.4 (-2.3-0.1)	ND	-1.5 (-1.8--0.6)	ND	-2.2 (-2.8- -0.7)	-2.2 (-2.8- -0.5)	-1.5 (-2.2-0.1)	-1.0 (-2.0- 0.3)
PLT, 103/mm3	342 (255-426)	NA	208 (170-284)	330 (278-396)	ND	363 (338-396)	ND	177 (106-228)	128 (92-228)	305 (270-366)	359 (353-407)
ESR, mm/h	55 (44-73)	NA	32 (1646)	55 (30-64)*7	ND	68 (58-76)	ND	44 (36-59)*8	41 (36-56)	66 (39-79)	31 (30-32)
CRP, mg/dL	7.0 (4.2-15.6)	NA	3.1 (1.3-6.3)	6.1 (4.8-12.2)	ND	5.9 (4.0-8.0)	ND	21 (19.6-23.8)	21 (20-26)	8.1 (4.8-12.5)	0.5 (0.5-0.6)
BNP, pg/mL	ND	NA	NA	ND	ND	ND	ND	33 (19.7-23.6)*8	114 (33-339)*8	ND	ND
Ferritin, ng/mL	ND	NA	NA	ND	ND	ND	ND	323 (223-960)*8	746 (323-1019)*8	ND	ND
Troponin, ng/mL	ND	NA	NA	ND	ND	ND	ND	0.02 (0.01-0.13)*8	0.04 (0.01-0.14)*8	ND	ND
D-dimer, µg/mL	ND	NA	NA	ND	ND	ND	ND	1.94 (1.24-2.40)*9	2.34 (1.71-3.02)*8	ND	ND
SARS-CoV-2 testing
PCR positive	NA	NA	NA	NA	NA	NA	NA	1 (10)	1 (10)	NA	NA
IgG positive*4	NA	NA	NA	NA	NA	NA	NA	10 (100)	10 (100)	NA	NA
Treatment, n (%)
IVIG x1	99 (94.3)	NA	NA	10 (100)	NA	10 (100)	NA	8 (80)	9 (90)	10 (100)	NA
IVIG x2	6 ( 5.7)	NA	NA	0	NA	1 (10)	NA	1 (10)	0		NA
Infliximab	40 (38.1)	NA	NA	4 (40)	NA	10 (100)	NA	3 (30)	4 (40)	10 (100)	NA
Anakinra	0	NA	NA	0	NA	1 (10)	NA	1 (10)	1 (10)	0	NA
Cyclosporine	2 ( 1.9)	NA	NA	0	NA	1 (10)	NA	0	0	0	NA
Steroids	0	NA	NA	0	NA	0	NA	7 (70)	7 (70)	0	NA
*1: median (Interquartile range (IQR)) unless specified. *2: Illness Day 1= first day of fever. *3: Zmax: Maximum Z score (internal diameter normalized for body surface area) for the right and left anterior descending coronary arteries. *4: SARS-CoV-2 IgG positive by Abbott ArchitechtÒ nucleocapsid n=10, by Ortho Clinical Diagnostics VITROS Immunodiagnostic Spike protein n=1 and SARS-CoV-2 peptid…
