## Supplementary material for "An AI-guided signature reveals the nature of the shared proximal pathways of host immune response in MIS-C and Kawasaki disease": Dataset S2

### Sheet: 10 cytokine with RAW values
			VEGF	VEGF	IL15	IL15	MIP-1α	MIP-1α	IFNg	IFNg	IL10	IL10	IL1b	IL1b	IL2	IL2	IL6	IL6	IL8	IL8	TNFa	TNFa
Sample	Sample Group	Sample	Calc. Conc. Mean	Signal	Calc. Conc. Mean	Signal	Calc. Conc. Mean	Signal	Calc. Concentration	Signal	Calc. Concentration	Signal	Calc. Concentration	Signal	Calc. Concentration	Signal	Calc. Concentration	Signal	Calc. Concentration	Signal	Calc. Concentration	Signal
183082 E7	1y Convalescent (CAA+)	183082 E7	97.6069	4383	2.65144	392	5.71561	102	3.37398	430	0.273775	324	0.0198211	238	NaN	285	0.246854	208	5.40325	2257	1.34868	585
173088 E3	1y Convalescent (CAA+)	173088 E3	62.6055	2548	4.67413	646	9.78157	123	103.346	5291	1.18628	734	0.067881	287	0.280243	456	2.93855	695	2.88699	1284	1.60645	650
173017 B7	1y Convalescent (CAA+)	173017 B7	194.23	10300	3.48115	495	6.88045	107	109.447	5588	0.550427	449	0.0767182	296	0.29792	462	0.796336	300	13.4417	5410	11.5822	3214
173007 B4	1y Convalescent (CAA+)	173007 B4	60.7288	2456	1.87831	298	7.89014	112	3.7248	447	0.435096	397	0.090469	310	0.0437556	375	0.557032	259	3.54665	1538	1.63813	658
163116 B2	1y Convalescent (CAA+)	163116 B2	31.3587	1127	3.85509	542	10.3922	127	59.6808	3166	4.9338	2391	0.0924338	312	0.457568	516	1.15396	363	27.2533	10903	1.34471	584
163046 E1	1y Convalescent (CAA+)	163046 E1	54.8774	2174	2.40662	362	6.66217	106	13.1246	903	1.04754	672	0.0561017	275	0.0783863	387	1.35437	399	4.97836	2092	1.08227	518
163016 A9	1y Convalescent (CAA+)	163016 A9	37.9577	1405	3.12858	451	5.71561	102	7.3547	623	0.315683	343	0.024719	243	0.0322824	371	0.0632238	180	7.62706	3124	7.72166	2215
153051 F5	1y Convalescent (CAA+)	153051 F5	371.471	23218	2.25891	344	6.88045	107	4.44694	482	0.490507	422	0.0668992	286	0.212624	433	0.419426	236	10.6509	4310	1.59457	647
153005 F6	1y Convalescent (CAA+)	153005 F6	78.5595	3358	3.49712	497	NaN	83	4.79763	499	0.273775	324	0.0208005	239	NaN	319	0.0975581	185	7.23557	2971	2.34904	838
153003 A3	1y Convalescent (CAA+)	153003 A3	84.6059	3677	2.28358	347	11.9261	138	4.94203	506	0.446173	402	0.00612338	224	0.026565	369	0.0491146	178	9.3604	3803	3.65291	1170
193051 F4	1y Convalescent (CAA-)	193051 F4	211.555	11461	2.37385	358	23.7546	267	6.09697	562	0.198961	290	0.0600276	279	NaN	359	0.265702	211	5.49072	2291	1.19768	547
193006 F2	1y Convalescent (CAA-)	193006 F2	159.49	8055	2.44753	367	1.42951	91	2.83733	404	0.21874	299	0.0325596	251	0.148212	411	0.40731	234	11.596	4682	0.990608	495
183084 E9	1y Convalescent (CAA-)	183084 E9	124.452	5918	1.91992	303	6.66217	106	3.04375	414	0.166046	275	0.0453084	264	NaN	344	0.0346843	176	9.60498	3899	1.00257	498
183031 E5	1y Convalescent (CAA-)	183031 E5	43.7318	1659	2.79758	410	7.09268	108	3.06439	415	0.295824	334	0.0816287	301	NaN	347	0.157235	194	6.85395	2822	1.26129	563
173025 C2	1y Convalescent (CAA-)	173025 C2	63.6193	2598	1.99466	312	8.44365	115	13.2688	910	0.748407	538	0.0649357	284	0.00392669	361	0.315489	219	14.3729	5778	1.57079	641
173018 B9	1y Convalescent (CAA-)	173018 B9	21.5124	741	3.25708	467	10.8299	130	9.53956	729	0.289207	331	0.0649357	284	NaN	355	0.290677	215	7.87507	3221	1.138	532
163096 E2	1y Convalescent (CAA-)	163096 E2	19.0815	652	2.54555	379	11.2522	133	3.76607	449	0.501598	427	0.0914514	311	0.0380133	373	0.616019	269	3.86529	1661	10.4251	2914
153084 A7	1y Convalescent (CAA-)	153084 A7	153.339	7670	2.70021	398	8.79522	117	8.46784	677	1.69117	959	0.0777002	297	0.0322824	371	NaN	161	5.76843	2399	1.13402	531
153058 A6	1y Convalescent (CAA-)	153058 A6	35.3385	1293	3.55296	504	15.2038	166	5.25142	521	0.247342	312	0.063954	283	NaN	336	0.327839	221	6.52325	2693	1.72126	679
153000 A2	1y Convalescent (CAA-)	153000 A2	156.351	7858	2.29179	348	10.091	125	3.18823	421	0.441742	400	0.0394233	258	NaN	329	NaN	161	7.65007	3133	1.16586	539
183082 E6	Acute (CAA+)	183082 E6	536.038	36825	5.93886	809	12.0568	139	82.5757	4280	6.62605	3133	0.315772	539	0.192097	426	115.911	27490	15.2121	6110	2.17557	794
173088 D9	Acute (CAA+)	173088 D9	71.5655	2997	10.9713	1478	11.2522	133	85.5961	4427	8.30785	3868	0.132728	353	4.91025	1986	61.4215	13964	12.4434	5016	1.44393	609
173017 B6	Acute (CAA+)	173017 B6	235.976	13140	5.02539	691	13.9987	155	35.2515	1978	14.6227	6612	0.245865	468	2.89095	1324	14.8488	3164	31.6235	12653	2.45145	864
173007 B5	Acute (CAA+)	173007 B5	426.02	27582	4.83827	667	39.5837	556	142.161	7181	15.2212	6871	0.233069	455	2.12682	1072	20.7893	4470	16.6914	6696	3.35902	1095
163116 B3	Acute (CAA+)	163116 B3	68.9438	2864	7.60246	1027	27.1494	318	170.205	8547	15.4038	6950	0.227164	449	2.45998	1182	199.495	49174	34.8679	13955	2.89591	977
163046 F8	Acute (CAA+)	163046 F8	301.378	17856	3.24104	465	7.89014	112	10.8996	795	1.617	926	0.0845752	304	0.139455	408	20.2765	4356	4.21189	1795	0.950722	485
163016 B1	Acute (CAA+)	163016 B1	76.5813	3255	5.35948	734	17.1999	186	37.8845	2106	4.66529	2273	0.0600276	279	0.752078	615	28.8086	6278	19.0797	7644	1.89921	724
153051 D8	Acute (CAA+)	153051 D8	1001.28	80904	5.54533	758	17.7592	192	32.577	1848	12.364	5633	0.202562	424	0.898466	664	59.3996	13476	20.7091	8292	2.76228	943
153005 D7	Acute (CAA+)	153005 D7	146.018	7217	6.26161	851	7.09268	108	67.4301	3543	11.3899	5210	0.0865397	306	0.573354	555	8.48918	1811	6.61044	2727	1.4717	616
153003 A4	Acute (CAA+)	153003 A4	360.607	22368	12.6974	1713	32.9962	420	761.263	37373	39.8905	17439	0.42414	649	1.12613	740	240.064	59976	54.7752	21985	3.97776	1253
193051 F3	Acute(CAA-)	193051 F3	426.634	27632	3.46518	493	48.6146	778	42.1626	2314	3.01556	1546	0.115034	335	4.87658	1975	8.68147	1851	20.3096	8133	1.67773	668
193006 F1	Acute(CAA-)	193006 F1	761.518	57302	6.12343	833	20.6712	226	64.9225	3421	7.19753	3383	0.175015	396	1.45973	851	44.2632	9866	27.5959	11040	2.73476	936
183084 E8	Acute(CAA-)	183084 E8	288.596	16911	4.4939	623	10.2426	126	27.4742	1600	2.7125	1412	0.087522	307	0.116138	400	4.92483	1084	33.6774	13477	0.846905	459
183031 E4	Acute(CAA-)	183031 E4	131.425	6332	4.86168	670	11.113	132	27.3507	1594	2.15945	1167	0.134694	355	1.33938	811	25.497	5526	12.2278	4931	1.54306	634
173025 C1	Acute(CAA-)	173025 C1	131.776	6353	3.91849	550	13.9987	155	55.1992	2948	25.8931	11466	0.216338	438	2.94869	1343	12.9627	2757	49.5416	19868	3.51972	1136
173018 B8	Acute(CAA-)	173018 B8	28.6972	1019	8.46222	1141	12.4416	142	192.538	9635	2.6899	1402	0.156327	377	1.87287	988	41.4519	9205	11.5655	4670	1.55494	637
163096 F7	Acute(CAA-)	163096 F7	37.0279	1365	6.25394	850	47.7883	756	238.404	11870	49.1222	21351	0.197642	419	7.34145	2778	110.211	26047	23.1892	9280	4.56784	1404
153084 A8	Acute(CAA-)	153084 A8	556.453	38599	8.25162	1113	19.6877	214	66.9779	3521	9.89776	4561	0.179933	401	0.0841809	389	47.964	10741	17.4755	7007	1.5272	630
153058 A5	Acute(CAA-)	153058 A5	409.773	26266	9.75581	1314	38.6325	535	46.1728	2509	26.264	11625	0.0943986	314	0.318562	469	112.686	26673	13.7733	5541	2.8409	963
153000 A1	Acute(CAA-)	153000 A1	416.163	26782	3.8313	539	71.5445	1521	14.2575	958	2.21807	1193	0.540451	767	0.862584	652	9.17038	1953	67.8311	27281	2.542	887
37-CHM-001 D6	MIS-C	37-CHM-001 D6	364.681	22686	10.5796	1425	60.3325	1126	206.043	10293	62.8855	27148	0.313803	537	1.37247	822	75.9803	17512	102.16	41285	10.0506	2817
204026 D5	MIS-C	204026 D5	20.0466	687	3.78369	533	8.26285	114	112.507	5737	0.630429	485	0.120932	341	0.055269	379	1.5963	443	26.8882	10757	1.11014	525
203064 D4	MIS-C	203064 D4	101.564	4603	8.20645	1107	59.6531	1104	284.074	14096	91.9711	39275	0.206498	428	2.65714	1247	50.6024	11368	58.372	23442	4.64201	1423
203063 D3	MIS-C	203063 D3	1011.44	81940	10.6314	1432	44.5884	674	524.651	25828	37.3222	16347	0.359111	583	1.19816	764	64.9601	14821	41.8997	16784	5.51139	1646
203060 D2	MIS-C	203060 D2	257.887	6184	13.9142	942	83.6252	607	1447.57	35544	500.746	102925	0.935007	693	2.16229	725	297.779	35938	110.237	22124	12.0346	1776
203055 D1	MIS-C	203055 D1	67.0949	2771	7.41305	1002	38.2646	527	1776.51	86941	11.5119	5263	0.152393	373	1.16814	754	19.9161	4276	16.313	6546	2.6207	907
203049 C9	MIS-C	203049 C9	71.0747	2972	11.9136	1606	21.4599	236	1847.4	90403	0.481637	418	1.7934	2036	0.113227	399	64.9766	14825	30.2163	12089	2.46326	867
203046 C7, C8	MIS-C	203046 C7, C8	71.5851	2998	3.64855	516	13.8845	154	8.5709	682	0.401886	382	0.104224	324	0.29792	462	10.4647	2225	10.4551	4233	1.64209	659
203041 C5, C6	MIS-C	203041 C5, C6	404.814	25867	5.03318	692	33.259	425	53.3283	2857	4.90421	2378	0.153377	374	0.274353	454	20.0423	4304	15.9066	6385	2.73476	936
203040 C3, C4	MIS-C	203040 C3, C4	210.314	11377	14.5018	1961	59.0294	1084	3791.4	185356	270.507	110759	0.397535	622	6.92611	2643	77.3922	17859	80.065	32260	6.13008	1805
09092020NHD-212	Healthy Adult	09092020NHD-212	1.89462	137	0.758415	167	NaN	89	NaN	250	0.0374858	216	0.0159045	234	NaN	343	0.056203	179	1.01221	569	NaN	239
09092020NHD-211	Healthy Adult	09092020NHD-211	13.3088	453	0.873026	180	NaN	79	2.17664	372	0.0331732	214	0.0777002	297	0.0668144	383	NaN	166	1.46919	742	0.368996	340
09092020NHD-203	Healthy Adult	09092020NHD-203	5.35607	217	1.06473	202	NaN	89	2.23859	375	0.0895454	240	0.024719	243	NaN	350	0.137575	191	1.30312	679	0.165905	290
09092020NHD-188	Healthy Adult	09092020NHD-188	10.4143	361	0.829074	175	4.60089	98	0.688839	300	0.0526184	223	0.14846	369	0.0668144	383	NaN	163	1.02281	573	0.296126	322
09092020NHD-174	Healthy Adult	09092020NHD-174	4.07309	185	1.07338	203	NaN	84	1.86685	357	0.0374858	216	0.0394233	258	NaN	358	0.150704	193	0.773091	479	0.0631461	265
09092020NHD-171	Healthy Adult	09092020NHD-171	4.15615	187	0.951766	189	2.15016	92	0.274949	280	0.0418037	218	0.01199	230	NaN	345	NaN	169	0.682434	445	NaN	227
09092020NHD-169	Healthy Adult	09092020NHD-169	7.71233	281	0.899325	183	NaN	84	1.16437	323	0.00747032	202	0.0227596	241	NaN	351	0.041947	177	2.30824	1062	0.0755572	268
09092020NHD-152	Healthy Adult	09092020NHD-152	2.94641	159	1.02138	197	6.66217	106	1.22637	326	0.0439645	219	0.0237392	242	0.0408831	374	0.163746	195	1.07844	594	0.08794	271
09092020NHD-136	Healthy Adult	09092020NHD-136	3.43485	170	0.322404	119	NaN	76	1.04035	317	0.0353288	215	0.0364813	255	0.0380133	373	0.104303	186	1.15783	624	0.141354	284
09092020NHD-120	Healthy Adult	09092020NHD-120	6.67214	252	0.908079	184	2.15016	92	0.895634	310	0.0547844	224	0.00514652	223	NaN	349	NaN	164	1.45602	737	NaN	239
09092020NHD-47	Healthy Adult	09092020NHD-47	30.3064	1084	2.40662	362	4.60089	98	0.895634	310	0.466118	411	0.0335399	252	0.0928827	392	1.41514	410	1.97341	934	0.602595	398
COVID-09092020-Cov203A	Acute COVID19	COVID-09092020-Cov203A	26.8105	944	3.87095	544	14.112	156	35.4983	1990	0.93133	620	0.0168835	235	0.250813	446	31.8782	6981	7.80605	3194	1.20166	548
COVID-09092020-Cov224	Acute COVID19	COVID-09092020-Cov224	9.6585	338	1.86998	297	NaN	82	49.6685	2679	0.786293	555	0.02178	240	0.200891	429	1.00191	336	5.96115	2474	0.538305	382
COVID-09092020-Cov219	Acute COVID19	COVID-09092020-Cov219	9.98893	348	1.91992	303	3.94072	96	1.86685	357	0.557089	452	0.131745	352	1.48081	858	9.50952	2024	1.04136	580	0.874872	466
COVID-09092020-Cov217	Acute COVID19	COVID-09092020-Cov217	7.74752	282	2.91897	425	3.16162	94	0.00538043	267	0.166046	275	0.0325596	251	NaN	337	0.0119917	173	0.998953	564	0.296126	322
COVID-09092020-Cov216	Acute COVID19	COVID-09092020-Cov216	24.9657	872	4.7367	654	8.07842	113	49.9769	2694	1.94091	1070	0.615391	843	0.976274	690	4.96995	1093	2.16187	1006	0.746915	434
COVID-09092020-Cov212	Acute COVID19	COVID-09092020-Cov212	14.3061	486	3.38525	483	10.3922	127	17.9849	1139	0.949199	628	0.0453084	264	0.0986899	394	11.5591	2457	2.35003	1078	0.758923	437
COVID-09092020-Cov209	Acute COVID19	COVID-09092020-Cov209	12.8183	437	1.39907	241	5.18521	100	3.47716	435	0.512691	432	0.0502138	269	0.168673	418	9.96186	2119	3.37547	1472	0.578498	392
COVID-08202020-Cov213A	Acute COVID19	COVID-08202020-Cov213A	18.6918	638	1.58519	263	NaN	83	1.72225	350	0.393035	378	0.0433465	262	0.0783863	387	5.04008	1107	0.473585	367	0.38112	343
COVID-08202020-Cov208A	Acute COVID19	COVID-08202020-Cov208A	19.4967	667	5.22757	717	7.69774	111	11.1674	808	1.64846	940	0.0708265	290	0.151133	412	9.02679	1923	16.4946	6618	0.922787	478
COVID-08202020-Cov218	Acute COVID19	COVID-08202020-Cov218	28.6723	1018	2.67583	395	8.26285	114	12.6508	880	0.79744	560	0.0737722	293	0.130704	405	3.20372	746	1.70062	830	0.654761	411
COVID-08202020-Cov215	Acute COVID19	COVID-08202020-Cov215	11.1239	383	1.41606	243	5.45619	101	2.83733	404	0.192373	287	0.0266787	245	0.0351463	372	0.916687	321	3.06643	1353	0.255539	312
COVID-08202020-CoV223	Acute COVID19	COVID-08202020-CoV223	1.79207	135	3.36124	480	4.90087	99	13.3924	916	0.120085	254	0.0718083	291	0.174525	420	9.25166	1970	2.71517	1218	0.80693	449
COVID-08202020-CoV222	Acute COVID19	COVID-08202020-CoV222	54.7932	2170	1.81161	290	9.13461	119	34.6343	1948	0.888907	601	0.0973461	317	0.436825	509	3.61123	825	3.90411	1676	1.29308	571
COVID-08202020-CoV221	Acute COVID19	COVID-08202020-CoV221	17.9625	612	2.13533	329	12.816	145	3.55971	439	1.08556	689	0.21929	441	0.552547	548	6.52175	1406	2.82193	1259	1.07828	517
COVID-08202020-CoV220	Acute COVID19	COVID-08202020-CoV220	7.03534	262	2.35745	356	6.43728	105	0.688839	300	0.384185	374	0.108155	328	0.0870803	390	2.20053	555	0.983043	558	0.437633	357
COVID-05282020-CoV99	Acute COVID19	COVID-05282020-CoV99	40.4392	1513	2.08575	323	10.091	125	4.67386	493	0.32893	349	0.168129	389	0.283188	457	7.33783	1573	3.21193	1409	1.21756	552
COVID-05282020-CoV98	Acute COVID19	COVID-05282020-CoV98	49.1602	1906	3.29717	472	10.091	125	0.647471	298	0.980478	642	0.104224	324	0.183308	423	12.5569	2670	1.98127	937	0.902827	473
COVID-05282020-CoV97	Acute COVID19	COVID-05282020-CoV97	44.289	1684	6.0927	829	17.0097	184	69.6498	3651	1.55635	899	0.111103	331	0.48129	524	58.6317	13291	20.9177	8375	0.994596	496
COVID-05282020-CoV93	Acute COVID19	COVID-05282020-CoV93	32.0389	1155	2.95129	429	9.13461	119	9.18921	712	0.426237	393	0.0943986	314	NaN	358	2.24849	564	3.39882	1481	0.870878	465
COVID-05282020-CoV92	Acute COVID19	COVID-05282020-CoV92	91.3146	4038	1.94486	306	16.1295	175	4.69449	494	0.508253	430	0.0551203	274	0.407214	499	38.2144	8448	3.10282	1367	1.1181	527
COVID-05282020-CoV82	Acute COVID19	COVID-05282020-CoV82	12.7257	434	1.94486	306	NaN	74	4.44694	482	0.410739	386	0.0482515	267	0.29792	462	3.47752	799	5.77357	2401	0.3892	345
COVID-05282020-CoV81	Acute COVID19	COVID-05282020-CoV81	48.7918	1889	1.50924	254	8.07842	113	2.42442	384	0.229736	304	0.0364813	255	0.107409	397	0.0770948	182	3.9481	1693	0.522216	378
COVID-05282020-CoV78	Acute COVID19	COVID-05282020-CoV78	26.1483	918	2.29179	348	2.15016	92	55.9805	2986	0.819739	570	0.0580646	277	0.168673	418	3.30207	765	7.76514	3178	0.477937	367
COVID-05282020-CoV77	Acute COVID19	COVID-05282020-CoV77	19.9095	682	1.41606	243	8.96636	118	1.12303	321	0.37755	371	0.0482515	267	0.280243	456	1.28783	387	2.02317	953	0.65075	410
COVID-05282020-CoV66	Acute COVID19	COVID-05282020-CoV66	15.8417	538	1.59362	264	4.28224	97	9.27165	716	0.601526	472	0.0541389	273	0.156977	414	2.60844	632	5.03504	2114	0.288015	320
COVID-05282020-CoV65	Acute COVID19	COVID-05282020-CoV65	64.2053	2627	1.21124	219	3.5703	95	2.44507	385	0.12664	257	0.152393	373	0.026565	369	5.80188	1260	4.03607	1727	0.449729	360
COVID-05282020-CoV64	Acute COVID19	COVID-05282020-CoV64	6.9631	260	0.696218	160	NaN	85	4.05494	463	0.0830146	237	0.0374619	256	NaN	357	0.234228	206	0.583532	408	0.0340385	258
S008	Standards	S008	NaN	92	NaN	84	2.5926	100	NaN	257	NaN	198	0.00110931	220	0.0118561	368	NaN	164	0.00754885	199	NaN	249
S007	Standards	S007	0.682277	127	0.221558	132	NaN	79	0.437479	309	0.0906992	282	0.143115	509	0.310475	571	0.179281	226	0.130157	288	0.129801	313
S006	Standards	S006	1.78242	173	1.13768	346	2.30045	98	1.60443	422	0.339687	507	0.586493	1408	1.26334	1204	0.768046	432	0.613274	650	0.283222	389
S005	Standards	S005	7.2427	492	4.30246	1160	4.31052	116	5.82066	831	1.35851	1414	2.46656	5209	5.52481	3979	2.84146	1236	2.43118	2047	1.54024	1024
S004	Standards	S004	19.0715	1413	12.6217	3475	16.8119	432	24.3305	2630	5.98967	5466	10.0469	20490	22.4856	14785	10.8545	4675	10.1447	8125	6.02423	3335
S003	Standards	S003	75.0673	7471	53.7882	16027	64.5882	4469	87.3505	8766	21.1476	18460	35.7825	72225	82.7743	52116	37.059	17055	35.8328	28840	22.0809	11762
S002	Standards	S002	344.142	50449	223.065	72923	269.952	62894	377.138	37032	90.6059	75592	154.887	310816	331.687	197233	173.434	89036	150.412	123495	89.6901	47913
S001	Standards	S001	1512.41	326006	1185.34	433503	1056.78	508391	1547.5	151340	355.264	269917	610.991	1219541	1373.16	704294	780.156	448151	631.44	530359	374.875	203207

### Sheet: cytokine concentration
			VEGF	IL15	MIP-1α	IFNg	IL10	IL1b	IL2	IL6	IL8	TNFa
Sample	Sample Group	Sample	Calc. Conc. Mean	Calc. Conc. Mean	Calc. Conc. Mean	Calc. Concentration	Calc. Concentration	Calc. Concentration	Calc. Concentration	Calc. Concentration	Calc. Concentration	Calc. Concentration
09092020NHD-212	Healthy Adult	09092020NHD-212	1.89462	0.758415	NaN	NaN	0.0374858	0.0159045	NaN	0.056203	1.01221	NaN
09092020NHD-211	Healthy Adult	09092020NHD-211	13.3088	0.873026	NaN	2.17664	0.0331732	0.0777002	0.0668144	NaN	1.46919	0.368996
09092020NHD-203	Healthy Adult	09092020NHD-203	5.35607	1.06473	NaN	2.23859	0.0895454	0.024719	NaN	0.137575	1.30312	0.165905
09092020NHD-188	Healthy Adult	09092020NHD-188	10.4143	0.829074	4.60089	0.688839	0.0526184	0.14846	0.0668144	NaN	1.02281	0.296126
09092020NHD-174	Healthy Adult	09092020NHD-174	4.07309	1.07338	NaN	1.86685	0.0374858	0.0394233	NaN	0.150704	0.773091	0.0631461
09092020NHD-171	Healthy Adult	09092020NHD-171	4.15615	0.951766	2.15016	0.274949	0.0418037	0.01199	NaN	NaN	0.682434	NaN
09092020NHD-169	Healthy Adult	09092020NHD-169	7.71233	0.899325	NaN	1.16437	0.00747032	0.0227596	NaN	0.041947	2.30824	0.0755572
09092020NHD-152	Healthy Adult	09092020NHD-152	2.94641	1.02138	6.66217	1.22637	0.0439645	0.0237392	0.0408831	0.163746	1.07844	0.08794
09092020NHD-136	Healthy Adult	09092020NHD-136	3.43485	0.322404	NaN	1.04035	0.0353288	0.0364813	0.0380133	0.104303	1.15783	0.141354
09092020NHD-120	Healthy Adult	09092020NHD-120	6.67214	0.908079	2.15016	0.895634	0.0547844	0.00514652	NaN	NaN	1.45602	NaN
09092020NHD-47	Healthy Adult	09092020NHD-47	30.3064	2.40662	4.60089	0.895634	0.466118	0.0335399	0.0928827	1.41514	1.97341	0.602595
COVID-09092020-Cov203A	Acute COVID19	COVID-09092020-Cov203A	26.8105	3.87095	14.112	35.4983	0.93133	0.0168835	0.250813	31.8782	7.80605	1.20166
COVID-09092020-Cov224	Acute COVID19	COVID-09092020-Cov224	9.6585	1.86998	NaN	49.6685	0.786293	0.02178	0.200891	1.00191	5.96115	0.538305
COVID-09092020-Cov219	Acute COVID19	COVID-09092020-Cov219	9.98893	1.91992	3.94072	1.86685	0.557089	0.131745	1.48081	9.50952	1.04136	0.874872
COVID-09092020-Cov217	Acute COVID19	COVID-09092020-Cov217	7.74752	2.91897	3.16162	0.00538043	0.166046	0.0325596	NaN	0.0119917	0.998953	0.296126
COVID-09092020-Cov216	Acute COVID19	COVID-09092020-Cov216	24.9657	4.7367	8.07842	49.9769	1.94091	0.615391	0.976274	4.96995	2.16187	0.746915
COVID-09092020-Cov212	Acute COVID19	COVID-09092020-Cov212	14.3061	3.38525	10.3922	17.9849	0.949199	0.0453084	0.0986899	11.5591	2.35003	0.758923
COVID-09092020-Cov209	Acute COVID19	COVID-09092020-Cov209	12.8183	1.39907	5.18521	3.47716	0.512691	0.0502138	0.168673	9.96186	3.37547	0.578498
COVID-08202020-Cov213A	Acute COVID19	COVID-08202020-Cov213A	18.6918	1.58519	NaN	1.72225	0.393035	0.0433465	0.0783863	5.04008	0.473585	0.38112
COVID-08202020-Cov208A	Acute COVID19	COVID-08202020-Cov208A	19.4967	5.22757	7.69774	11.1674	1.64846	0.0708265	0.151133	9.02679	16.4946	0.922787
COVID-08202020-Cov218	Acute COVID19	COVID-08202020-Cov218	28.6723	2.67583	8.26285	12.6508	0.79744	0.0737722	0.130704	3.20372	1.70062	0.654761
COVID-08202020-Cov215	Acute COVID19	COVID-08202020-Cov215	11.1239	1.41606	5.45619	2.83733	0.192373	0.0266787	0.0351463	0.916687	3.06643	0.255539
COVID-08202020-CoV223	Acute COVID19	COVID-08202020-CoV223	1.79207	3.36124	4.90087	13.3924	0.120085	0.0718083	0.174525	9.25166	2.71517	0.80693
COVID-08202020-CoV222	Acute COVID19	COVID-08202020-CoV222	54.7932	1.81161	9.13461	34.6343	0.888907	0.0973461	0.436825	3.61123	3.90411	1.29308
COVID-08202020-CoV221	Acute COVID19	COVID-08202020-CoV221	17.9625	2.13533	12.816	3.55971	1.08556	0.21929	0.552547	6.52175	2.82193	1.07828
COVID-08202020-CoV220	Acute COVID19	COVID-08202020-CoV220	7.03534	2.35745	6.43728	0.688839	0.384185	0.108155	0.0870803	2.20053	0.983043	0.437633
COVID-05282020-CoV99	Acute COVID19	COVID-05282020-CoV99	40.4392	2.08575	10.091	4.67386	0.32893	0.168129	0.283188	7.33783	3.21193	1.21756
COVID-05282020-CoV98	Acute COVID19	COVID-05282020-CoV98	49.1602	3.29717	10.091	0.647471	0.980478	0.104224	0.183308	12.5569	1.98127	0.902827
COVID-05282020-CoV97	Acute COVID19	COVID-05282020-CoV97	44.289	6.0927	17.0097	69.6498	1.55635	0.111103	0.48129	58.6317	20.9177	0.994596
COVID-05282020-CoV93	Acute COVID19	COVID-05282020-CoV93	32.0389	2.95129	9.13461	9.18921	0.426237	0.0943986	NaN	2.24849	3.39882	0.870878
COVID-05282020-CoV92	Acute COVID19	COVID-05282020-CoV92	91.3146	1.94486	16.1295	4.69449	0.508253	0.0551203	0.407214	38.2144	3.10282	1.1181
COVID-05282020-CoV82	Acute COVID19	COVID-05282020-CoV82	12.7257	1.94486	NaN	4.44694	0.410739	0.0482515	0.29792	3.47752	5.77357	0.3892
COVID-05282020-CoV81	Acute COVID19	COVID-05282020-CoV81	48.7918	1.50924	8.07842	2.42442	0.229736	0.0364813	0.107409	0.0770948	3.9481	0.522216
COVID-05282020-CoV78	Acute COVID19	COVID-05282020-CoV78	26.1483	2.29179	2.15016	55.9805	0.819739	0.0580646	0.168673	3.30207	7.76514	0.477937
COVID-05282020-CoV77	Acute COVID19	COVID-05282020-CoV77	19.9095	1.41606	8.96636	1.12303	0.37755	0.0482515	0.280243	1.28783	2.02317	0.65075
COVID-05282020-CoV66	Acute COVID19	COVID-05282020-CoV66	15.8417	1.59362	4.28224	9.27165	0.601526	0.0541389	0.156977	2.60844	5.03504	0.288015
COVID-05282020-CoV65	Acute COVID19	COVID-05282020-CoV65	64.2053	1.21124	3.5703	2.44507	0.12664	0.152393	0.026565	5.80188	4.03607	0.449729
COVID-05282020-CoV64	Acute COVID19	COVID-05282020-CoV64	6.9631	0.696218	NaN	4.05494	0.0830146	0.0374619	NaN	0.234228	0.583532	0.0340385
